# Generation of Schwann cell derived melanocytes from hPSCs identifies pro-metastatic factors in melanoma

**DOI:** 10.1101/2023.03.06.531220

**Authors:** Ryan M. Samuel, Albertas Navickas, Ashley Maynard, Eliza A. Gaylord, Kristle Garcia, Samyukta Bhat, Homa Majd, Mikayla N. Richter, Nicholas Elder, Daniel Le, Phi Nguyen, Bradley Shibata, Marta Losa Llabata, Licia Selleri, Diana J. Laird, Spyros Darmanis, Hani Goodarzi, Faranak Fattahi

## Abstract

The neural crest (NC) is highly multipotent and generates diverse lineages in the developing embryo. However, spatiotemporally distinct NC populations display differences in fate potential, such as increased gliogenic and parasympathetic potential from later migrating, nerve-associated Schwann cell precursors (SCPs). Interestingly, while melanogenic potential is shared by both early migrating NC and SCPs, differences in melanocyte identity resulting from differentiation through these temporally distinct progenitors have not been determined. Here, we leverage a human pluripotent stem cell (hPSC) model of NC temporal patterning to comprehensively characterize human NC heterogeneity, fate bias, and lineage development. We captured the transition of NC differentiation between temporally and transcriptionally distinct melanogenic progenitors and identified modules of candidate transcription factor and signaling activity associated with this transition. For the first time, we established a protocol for the directed differentiation of melanocytes from hPSCs through a SCP intermediate, termed trajectory 2 (T2) melanocytes. Leveraging an existing protocol for differentiating early NC-derived melanocytes, termed trajectory 1 (T1), we performed the first comprehensive comparison of transcriptional and functional differences between these distinct melanocyte populations, revealing differences in pigmentation and unique expression of transcription factors, ligands, receptors and surface markers. We found a significant link between the T2 melanocyte transcriptional signature and decreased survival in melanoma patients in the cancer genome atlas (TCGA). We performed an *in vivo* CRISPRi screen of T1 and T2 melanocyte signature genes in a human melanoma cell line and discovered several T2-specific markers that promote lung metastasis in mice. We further demonstrated that one of these factors, SNRPB, regulates the splicing of transcripts involved in metastasis relevant functions such as migration, cell adhesion and proliferation. Overall, this study identifies distinct developmental trajectories as a source of diversity in melanocytes and implicates the unique molecular signature of SCP-derived melanocytes in metastatic melanoma.
