## Supplementary material for "Generation of Schwann cell derived melanocytes from hPSCs identifies pro-metastatic factors in melanoma": Table S1

### Sheet: Sheet1
antibody	Host Species	dilution	vendor	cat#
SOX10	Mouse	1:500	Proteintech	66786-1-Ig
MITF	Goat	1:100	R&D Systems	AF5769
CKIT	Mouse	1:100	Abcam	ab216450
CD44	Mouse	1:500	Cell Signaling	156-3C11
CD44-AF647	Rat	1:500	Biolegends	103018
BHLHE40	Rabbit	1:500	Noovus Biologicals	NB100-1800
TYR	Rabbit	1:100	Abcam	ab180753
PMEL	Mouse	1:200	Fisher Scientific	MA5-13232
K14	Mouse	1:100	Fisher Scientific	MA5-11599
TUBB3	Rabbit	1:500	Biolegends	PRB-435P
