## Supplementary material for "Generation of Schwann cell derived melanocytes from hPSCs identifies pro-metastatic factors in melanoma": Table S2

### Sheet: Sheet1
Dataset	nFeatures greater than	nFeatures less than	nCounts greater than
D6	1500	6000	4500
D15	1500	7500	6000
D22	1500	6000	6000
D30	1500	6000	6000
D40	1500	6000	6000
primed_D15	1500	6000	5000
D35_T1mel	2000	6500	7000
D60_T2mel	3000	7000	8000
