## Supplementary material for "Generation of Schwann cell derived melanocytes from hPSCs identifies pro-metastatic factors in melanoma": Table S3

### Sheet: Sheet1
Dataset	Cell Type Subset	Batch Correction Method	# PCs Used (SNN and UMAP)	# PCs Used (Monocle3 Preprocessing)	UMAP min.dist	UMAP n.neighbors	UMAP metric	UMAP umap.method	Clustering Resolution	Cluster(s) removed and re-clustered? (Reason)
D6	All Cells		17	45	0.3	30	cosine	uwot	0.2
D6	SOX10+		26		0.3	30	cosine	uwot	0.2
D15	All Cells		25		0.3	30	cosine	uwot	0.2
D15	SOX10+		36	23	0.3	30	cosine	uwot	0.2	cluster 2 (high expression of trigeminal markers)
D22	All Cells		19		0.3	30	cosine	uwot	0.15
D22	SOX10+		17	13	0.3	30	cosine	uwot	0.15	at initial resolution 0.1, cluster 2 removed for rigeminal markers nd cluster 4 removed for mesenchymal markers
D30	All Cells		15		0.3	30	cosine	uwot	0.1
D30	SOX10+		17	23	0.3	30	cosine	uwot	0.2
D40	All Cells		15		0.3	30	cosine	uwot	0.1
D40	SOX10+		13		0.3	30	cosine	uwot	0.15
primed_D15	All Cells		19		0.3	30	cosine	uwot	0.2
primed_D15	SOX10+		13		0.3	30	cosine	uwot	0.3	cluster 4 removed for mesenchymal markers
D35_T1mel	All Cells		14		0.3	30	cosine	uwot	0.2
D60_T2mel	All Cells		17		0.3	30	cosine	uwot	0.2
T1_T2 merged	All Cells		14		0.3	30	cosine	uwot	0.1
Integrated Primary Datasets	Melanocytes	MNN	30		0.3	30	cosine	uwot	0.1
