## Supplementary material for "Generation of Schwann cell derived melanocytes from hPSCs identifies pro-metastatic factors in melanoma": Table S4

### Sheet: Sheet1
S3 NCC2	S3 NCC3	S4 NCC2	T1 Mel	T2 Mel
ALDOA	NSG1	CD74	PTGDS	LGALS1
P4HA1	BIK	RASL11B	PAEP	S100B
BNIP3	GPNMB	MIA	CAPG	HMG20B
SLC16A3	DCT	COL9A3	DENND2A	UBE2S
PGK1	DUSP10	PTN	SERPINF1	LGALS3
FAM162A	UPP1	APLP1	NMRK2	TUBB3
PGAM1	PHLDA2	LEF1	PTTG1IP	MFSD12
ENO1	ANXA2	PLEKHA4	SPP1	SDF2L1
DDIT4	CD63	POMC	UCHL1	HERPUD1
C4orf3	PTHLH	COL2A1	AKAP12	RPL22L1
LDHA	NPL	CRIP1	MALAT1	PDIA4
ALDOC	S100A11	CST3	SPTBN1	TUBB4B
PFKFB4	MLANA	BGN	RBP1	SLIRP
GAPDH	ECM1	GAPDH	DCT	PPP1R14B
TPI1	CAV2	ALDH1A1	IDH1	RPS21
AK4	PMEL	PRDX2	HTRA3	BCYRN1
SLC44A2	PDLIM3	YWHAQ	MITF	MANF
PPDPF	CAV1	MMP2	ITM2B	MAP2K2
MTFP1	NEAT1	NET1	PMEL	RPS29
ADM	MITF	KLK6	DUSP23	EIF5A
VIM	MFSD12	DANCR	EMP1	CALR
BHLHE40	MAFB	HAPLN1	CTSB	IFITM3
ETFB	GADD45B	S100A10	MLANA	LMNA
MIF	RAB32	SMOC1	RAB38	LRRC59
NAMPT	PCDH7	MAOB	PLP1	SNHG5
WSB1	TUBB2A	SPP1	CTNNB1	UBE2M
STC1	RAB5C	LSR	SMIM1	ANXA2
SLC2A3	CTGF	COL9A2	BNIP3	SRM
PDK1	PHLDA1	HAS2	SEMA5A	HSPA8
GPI	ANXA5	WFIKKN1	TAX1BP1	TSPO
SLC2A1	KLF6	ZFP36L2	TMSB4X	ATOX1
PRELP	SDCBP	OC90	STMN1	RNF145
FKBP4	ATP6V0C	COL12A1	RXRG	CRELD2
C1orf54	ZC3H13	ARL6IP5	VAMP8	TUBA1B
ENO2	ATP6V0B	TMSB4X	APOC1	RPL38
HES7	MYL12A	RGS10	BHLHE41	DUSP4
ANKRD37	ARPC2	TPD52L1	FSTL1	POLR2L
VKORC1	APOE	CBLN1	MAGEH1	NQO1
PRDX6	EIF1	PRSS33	LINC00998	PHLDA2
RAB3A	SQSTM1	GCNT1	COL18A1	FTL
H3F3B	VAT1	CUEDC2	GSTP1	DDX39A
HK2	LRPAP1	ODC1	TM7SF2	AHNAK
EFNA3	TUBA1C	PCBP4	PSMB10	NPAS1
RRAGD	LMNA	BMP7	CD68	RPL37A
DUSP15	EMP3	ID3	TTC3	TUBB6
MIR210HG	SOCS6	CXCR4	UGCG	FXYD5
MAD2L2	PSMA7	TFAP2B	ACSL3	PCMT1
SEC61G	MLLT11	C1QTNF4	SERPINB9	ACTB
PDE4C	IRS2	SERPINF1	GAPLINC	RPS26
ERO1A	COX7A2	SERPINE2	APOE	RPSA
CCNG2	TMSB10	NKX2-5	RGCC	LINC00152
STC2	ARHGDIA	EGR2	IVNS1ABP	SLC7A8
UNC119	HMG20B	PLS3	ASAH1	SNHG25
BNIP3L	ACP5	POSTN	TRPM1	HSPA5
PKM	TMSB4X	NOVA1	GYPC	OSGIN1
ESPN	CALM1	TM7SF2	ANXA5	DDX21
SLC29A1	PSAP	ADD3	NME4	MTDH
TSC22D4	SNAI2	GJB1	SERPINE2	MIR4435-2HG
INSIG2	RAB7A	LTBP4	PTGES	NOP16
PCLO	PHACTR1	RXRG	MYH10	RPLP2
POLR2H	MYL6	IGFBP2	C21orf91	DANCR
GUK1	ATP1A1	HMGA2	SEPP1	RPL37
MALAT1	CAPN3	RCN2	AIF1L	RAN
SPAG4	MGAT1	RARRES2	IFI16	TOMM7
VAMP2	STX3	OCIAD2	PLEKHA5	EIF3J
IGFBP2	VIM	MGLL	UQCRB	CD44
NXPH4	TNFRSF12A	HEY2	CST3	TOMM40
EIF4A2	AP1S2	PLD3	ISYNA1	RPSAP58
TET1	CTSC	LINC00173	ZNF106	NHP2
HMGB2	TUBB3	HMGN1	UBL3	NEFL
PLCD1	PAX3	ITPR3	ATP6AP1	PTMS
TUBB2B	MIR22HG	DHCR7	NREP	SERP1
BTG1	UBL3	CPE	MET	RPS27
H1F0	MYC	COL9A1	FCRLA	ZNF593
EMD	S100A10	LRRN3	PTP4A1	HN1
DRAXIN	ABL2	BSG	SEP7	HNRNPM
TRPM4	ATP6V1D	ACTG1	C4orf3	HES1
P4HA2	CLIC1	RCN1	EIF4A2	ADRM1
NUDT16	SH3BGRL3	GJC3	ODC1	NPM3
NDUFA4L2	GADD45A	GPX4	NARS2	MMP17
GBE1	PRKCDBP	ISYNA1	PSIP1	BOP1
WDR54	SNCA	MSTN	ST6GALNAC2	MYDGF
NPC2	USMG5	PLEKHB1	DAB2	PGP
DCXR	TUBB4A	KIRREL2	CHST9	NMT1
TXNIP	COX6A1	PGD	CLU	C20orf27
KDM3A	RCAN1	XPNPEP1	RAB13	SRSF2
SLC3A2	LYPD1	COL26A1	BCAN	CCDC85B
PDK3	VGF	LMO3	GABARAPL2	SNRPB
DDX41	ATF3	CAV1	GBAS	BRI3
NEAT1	RAB38	LGALS1	ARRDC4	MRPS12
ATRAID	MID1	TSN	FAM210B	SNHG6
TMEM45A	PFN1	DACH1	PIK3R3	MYC
CIRBP	POMP	MEST	LUM	CFL1
COL11A1	CDKN1A	ARPC1B	NDUFA5	RPL35
DPF1	ATP5B	LITAF	OSBPL8	SNHG9
RNF181	ATP6V1G1	NR2F2	ADAM10	CDKN1A
CIB1	FABP5	GSN	BLOC1S1	NME1
ADGRG1	CYSTM1	ETV4	GCHFR	GIPC1
ARRDC3	FTH1	MEF2C	TBC1D7	HMOX1
NEU1	NRP2	ZEB2	FADS1	RPL36A
