## Supplementary material for "Generation of Schwann cell derived melanocytes from hPSCs identifies pro-metastatic factors in melanoma": Table S5

### Sheet: Sheet1
qPCR Primers
Oligo Name	Sequence
ST3GAL4 qPCR Fwd	GATCACGCTCAAGTCCATGG
ST3GAL4 qPCR Rev	CTTGCCCAGGTCAGAAGGA
GAPDH qPCR Fwd	GTCTCCTCTGACTTCAACAGCG
GAPDH qPCR Rev	ACCACCCTGTTGCTGTAGCCAA
HMG20B qPCR Fwd	CACTCTCCTGAATGGACACAAGG
HMG20B qPCR Rev	GCCACATTCATCTTCCGCAAGC
MMP17 qPCR Fwd	CACCAAGTGGAACAAGAGGAACC
MMP17 qPCR Rev	GCAATGTCGCTCCAGACCTTGA
SNRPB qPCR Fwd	TTGGCACCTTCAAGGCTTTTGAC
SNRPB qPCR Rev	AGACCGAGGACTCGCTTCTCTT
CRISPRi Screen Library Prep
oPool 5' sequence added to protospacer	ATTTTGCCCCTGGTTCTTCCACCTTGTTG
oPool 3' sequence added to protospacer	GTTTAAGAGCTAAGCTGCCAGTTCATTTCTTAGGG
UMI-tag	CTCTTTCCCTACACGACGCTCTTCCGATCTNNNNNNcttg (where NNNNNN is UMI)
PCR Fwd	AATGATACGGCGACCACCGAGATCTacactctttccctacacgacgctc
PCR Rev	CAAGCAGAAGACGGCATACGAGATNNNNNNGTGACTGGAGTTCAGACGTGTGCTCTTCCGATcgactcggtgccactttttc (where NNNNNN is the sample index)
gRNAs for stable knockdown line generation
sgST3GAL4	TCCCTTGGAGAACCACCTTGTTGGGGCGCGACGGCTCGACTCGGCGTTTAAGAGCTAAGCTGGAAACAGCATAGCAAG
sgNonTargeting	TCCCTTGGAGAACCACCTTGTTGGGCGCCAAACGTGCCCTGACGGGTTTAAGAGCTAAGCTGGAAACAGCATAGCAAG
HMG20B_-_3573028.23-P1	TCCCTTGGAGAACCACCTTGTTGGGAACTCCGGGCCCTGAGAGGTTTAAGAGCTAAGCTGGAAACAGCATAGCAAG
HMG20B_-_3573204.23-P1	TCCCTTGGAGAACCACCTTGTTGGCTCCGGGCCCGGCATCCCGGTTTAAGAGCTAAGCTGGAAACAGCATAGCAAG
MMP17_-_132312997.23-P1P2	TCCCTTGGAGAACCACCTTGTTGGCTGCGGAACGCGAAGCGGAGTTTAAGAGCTAAGCTGGAAACAGCATAGCAAG
MMP17_-_132313145.23-P1P2	TCCCTTGGAGAACCACCTTGTTGGTGGCGCTGGGGACCCGCGGGTTTAAGAGCTAAGCTGGAAACAGCATAGCAAG
SNRPB_+_2451332.23-P1P2	TCCCTTGGAGAACCACCTTGTTGGGCCATCAGAACCGCCACCAGTTTAAGAGCTAAGCTGGAAACAGCATAGCAAG
SNRPB_+_2451365.23-P1P2	TCCCTTGGAGAACCACCTTGTTGGGCCTCTGAGGAGGCGAATCGTTTAAGAGCTAAGCTGGAAACAGCATAGCAAG
